# Machine learning to predict microbial community functions: An analysis of dissolved organic carbon from litter decomposition

**DOI:** 10.1101/599704

**Authors:** Jaron Thompson, Renee Johansen, John Dunbar, Brian Munsky

**Author notes:** Corresponding author: (BM).

## Abstract

Microbial communities are ubiquitous and often influence macroscopic properties of the ecosystems they inhabit. However, deciphering the functional relationship between specific microbes and ecosystem properties is an ongoing challenge owing to the complexity of the communities. This challenge can be addressed, in part, by integrating the advances in DNA sequencing technology with computational approaches like machine learning. Although machine learning techniques have been applied to microbiome data, use of these techniques remains rare, and user-friendly platforms to implement such techniques are not widely available. We developed a tool that implements neural network and random forest models to perform regression and feature selection tasks on microbiome data. In this study, we applied the tool to analyze soil microbiome (16S rRNA gene profiles) and dissolved organic carbon (DOC) data from a 44-day plant litter decomposition experiment. The microbiome data includes 1709 total bacterial operational taxonomic units (OTU) from 300+ microcosms. Regression analysis of predicted and actual DOC for a held-out test set of 51 samples yield Pearson’s correlation coefficients of .636 and .676 for neural network and random forest approaches, respectively. Important taxa identified by the machine learning techniques are compared to results from a standard tool (indicator species analysis) widely used by microbial ecologists. Of 1709 bacterial taxa, indicator species analysis identified 285 taxa as significant determinants of DOC concentration. Of the top 285 ranked features determined by machine learning methods, a subset of 86 taxa are common to all feature selection techniques. Using this subset of features, prediction results for random permutations of the data set are at least equally accurate compared to predictions determined using the entire feature set. Our results suggest that integration of multiple methods can aid identification of a robust subset of taxa within complex communities that may drive specific functional outcomes of interest.
