## Supplementary material for "Machine learning to predict microbial community functions: An analysis of dissolved organic carbon from litter decomposition": S5_Dataset

OTUs	RF Importance	NN Importance	IS stat	IS Site Label	IS P value
OTU_55	0.04476070752060489	-1.0	0.825023867892327	Low	0.005
OTU_12	1.0	-0.8565150019778467	0.806840689295082	Low	0.005
OTU_24	0.07607447679581524	0.49398095118603186	0.7811668792264662	High	0.005
OTU_23	0.03346522345541925	-0.5559936986178926	0.7769774326985842	Low	0.005
OTU_16	0.019995898129187905	0.5601032648650333	0.7751659288009304	High	0.005
OTU_6	0.024033224332944417	-0.80197359952089	0.771661532655552	Low	0.005
OTU_30	0.006419984353398392	0.6652973812510082	0.7582442592101127	High	0.005
OTU_401	0.0168103405031483	-0.379321043052563	0.7574831172033977	Low	0.005
OTU_38	0.012839222791308667	-0.40872426485344443	0.7560979328861944	Low	0.005
OTU_534	0.02809473055819217	0.6829228382571698	0.7559640858928843	High	0.005
OTU_29	0.018979520228639864	0.6491506034122041	0.7541999644840552	High	0.005
OTU_1142	0.00425044745771629	0.4937028565094146	0.7530122825119362	High	0.005
OTU_53	0.016239129850478016	-0.6663879260224578	0.7357552688429251	Low	0.005
OTU_150	0.04462855768634402	-0.3324412163788009	0.7203279343997371	Low	0.005
OTU_3	0.013118985712553868	-0.6485066624113598	0.7097634727181187	Low	0.005
OTU_22	0.03381834209865784	0.4593037525221923	0.7035206983696922	High	0.005
OTU_21	0.013350379948586987	0.856000300755824	0.6905364843644343	High	0.005
OTU_11	0.00939680051204463	-0.5983139164666387	0.6857588588012601	Low	0.005
OTU_40	0.024814157573540607	-0.44198858687691545	0.6839503217298614	Low	0.005
OTU_61	0.005141414682690878	-0.39715551395176363	0.6783537561014638	Low	0.01
OTU_99	0.005223096447509249	-0.5959733804216877	0.6772611891266953	Low	0.005
OTU_960	0.006852255490999016	-0.4223427384073658	0.6720047011641177	Low	0.005
OTU_105	0.00311088263753901	0.6705777948051266	0.6704462379938033	High	0.005
OTU_122	0.0030143991832544837	-0.4033639476288368	0.6512962500606941	Low	0.005
OTU_158	0.0021023597968597373	-0.565100316256785	0.649818771254054	Low	0.005
OTU_34	0.004083388888486405	-0.44313302383960673	0.6480428180674845	Low	0.005
OTU_104	0.007895981068306412	0.34772064682190273	0.630852174127026	High	0.005
OTU_33	0.002746382898771923	-0.3107616818427621	0.6283372777655745	Low	0.01
OTU_87	0.005124977508337076	-0.40443799567590183	0.6221056965211361	Low	0.005
OTU_17	0.0027705820726060797	0.5784900843700042	0.6122541806757487	High	0.01
OTU_89	0.004694620739430844	-0.5190596740425883	0.5938887988473561	Low	0.005
OTU_39	0.0006481497989152682	-0.5114738273884517	0.5937560388958399	Low	0.005
OTU_202	0.004748915479373393	-0.5496834323508225	0.5879069079942405	Low	0.005
OTU_92	0.0019489732153961101	-0.38861582885436596	0.5835253754704468	Low	0.03
OTU_25	0.0035760851167865866	-0.6625656223220096	0.5825263711879699	Low	0.015
OTU_64	0.007890910441424365	0.374560694464509	0.5788564399990358	High	0.025
OTU_2367	0.002016693765908965	-0.5087623674934478	0.5758299103640143	Low	0.005
OTU_95	0.005268566336127548	-0.6335324610436603	0.5701442186463213	Low	0.005
OTU_133	0.0008443963155212883	-0.5891838467612405	0.5698728732954593	Low	0.005
OTU_1918	0.0015715182289780599	0.38305840962291965	0.5697059054497707	High	0.03
OTU_267	0.0030232579006306765	0.4821876038719747	0.5679881823597751	High	0.005
OTU_224	0.0022177039686141287	-0.4655999914764247	0.5640696002268233	Low	0.005
OTU_2395	0.0027831364949804254	-0.3809971054956951	0.5592681963043672	Low	0.005
OTU_198	0.0008094387598533239	-0.5063081886463949	0.5582342139838496	Low	0.005
OTU_120	0.018534659382465436	-0.4455393359377037	0.5574591176970066	Low	0.005
OTU_188	0.003479740492838787	-0.753376621241808	0.5540257485694073	Low	0.005
OTU_72	0.0009636151632684165	-0.337794352059396	0.5531884985997771	Low	0.005
OTU_164	0.002293191501748369	0.5107202845958257	0.5476715120292823	High	0.005
OTU_574	0.0019099490377357824	-0.45621673592872397	0.5436782227308026	Low	0.005
OTU_117	0.001534948640841057	-0.5807834135376825	0.5405900427811403	Low	0.005
OTU_85	0.001630175925361141	-0.4866419374966019	0.5347149597506365	Low	0.005
OTU_101	0.0010750186357101816	-0.4088804818919571	0.5276084030041103	Low	0.02
OTU_68	0.004169403483976377	0.35776351466891787	0.5253961280319197	High	0.005
OTU_57	0.002052359946247266	-0.5150020471838229	0.5209259685356588	Low	0.015
OTU_309	0.003885877369597785	0.740571020830724	0.5088770219600067	High	0.025
OTU_4022	0.001704270685438924	-0.35253369615621966	0.508344457760435	Low	0.005
OTU_1526	0.0014211191465115965	0.45829730804362323	0.5004345608206489	High	0.005
OTU_138	0.00864505280644288	0.5248458238252948	0.4968017515458396	High	0.035
OTU_201	0.0007806517803747967	-0.3855024844558608	0.49249588149659645	Low	0.005
OTU_98	0.022068418732502336	0.5152601528817152	0.4754408319632093	High	0.015
OTU_3824	0.000921493099792692	-0.34154394039265956	0.47254435699106534	Low	0.005
OTU_237	0.007039646339142093	0.5663068532048527	0.471429973911689	High	0.01
OTU_166	0.0006230907833210798	-0.35306454467394827	0.4601986813736893	Low	0.01
OTU_93	0.0007355268828023684	-0.38159749865168474	0.45730049934810685	Low	0.015
OTU_676	0.001070967477519287	-0.35695008619335644	0.45505663527559653	Low	0.015
OTU_397	0.0006499921832296362	-0.32503581594809833	0.4532949017537364	Low	0.005
OTU_143	0.0006461502101421488	-0.4448439190249457	0.45030413752316484	Low	0.005
OTU_221	0.0010813192542649278	-0.5117183118171366	0.4474763955541153	Low	0.01
OTU_1019	0.0012409034832662805	0.3463897915626377	0.4324282460237837	High	0.015
OTU_1481	0.0029689212911909297	0.35300770914255086	0.4273930280950717	High	0.03
OTU_262	0.000906466708606358	-0.46110866001545453	0.42585651304222544	Low	0.01
OTU_82	0.01260412993683603	0.4612255910628675	0.4204887205587158	High	0.005
OTU_273	0.003994626325814754	-0.5160620758105843	0.4194141640046517	Low	0.005
OTU_210	0.0006559877547602267	-0.36403036886471196	0.38944211792776623	Low	0.01
OTU_474	0.004450567300712977	0.6328542850078784	0.3861246708016338	High	0.005
OTU_313	0.0008956457022380506	0.3786563724885583	0.36848020308767776	High	0.01
OTU_1914	0.0027657265647485305	0.4356519089339548	0.3668355766792766	High	0.005
OTU_220	0.025140091848510338	0.45538884419008985	0.34561930013411024	High	0.005
OTU_274	0.0008904835756031907	0.42382889081121994	0.3452773299805927	High	0.02
OTU_1017	0.0018916312015708786	0.4909099544809083	0.3340629972391464	High	0.05
OTU_318	0.0017159329230179363	-0.33557322959176245	0.30311986558793147	Low	0.05
OTU_5988	0.012437479149314132	0.7984277226823127	0.2908263691363634	High	0.01
OTU_1041	0.0022257504185445804	0.41645566718506194	0.2753980203952651	High	0.02
OTU_756	0.001757466537842891	0.3852207587054291	0.24903366849055655	High	0.04
OTU_1292	0.0007678256242690857	0.5062509729402005	0.24751960462900063	High	0.045
OTU_689	0.0007612763414820428	0.31048663490693634	0.23358752037843353	High	0.02
